# Desolvation Energy Explains Partitioning of Client Proteins into Condensates

**DOI:** 10.1101/2021.08.16.456554

**Authors:** José A. Villegas, Emmanuel D. Levy

## Abstract

Membraneless organelles are cellular compartments that form by liquid-liquid phase separation of one or more components. Other molecules, such as other proteins and nucleic acids, will distribute between the cytoplasm and the liquid compartment in accordance with the thermodynamic drive to lower the free energy of the system. The resulting distribution colocalizes molecular species, to carry out a diversity of functions. Two factors could drive this partitioning: the difference in solvation between the dilute versus dense phase, and intermolecular interactions between the client and scaffold proteins. Here, we develop a set of knowledge-based potentials that allow for the direct comparison between desolvation energy and pairwise interaction energy terms, and use these to examine experimental data from two systems: protein cargo dissolving within phase-separated droplets made from FG repeat proteins of the nuclear pore complex, and client proteins dissolving within phase-separated FUS droplets. We find close agreement between desolvation energies of the client proteins and the experimentally determined values of the partition coefficients, while pairwise interaction energies between client and scaffold show weaker correlations. These results show that client stickiness is sufficient to explain differential partitioning of clients within these two phase-separated systems without taking into account the composition of the condensate. This suggests that selective trafficking of client proteins to distinct membraneless organelles requires recognition elements beyond the client sequence composition.
