## Supplementary material for "Desolvation Energy Explains Partitioning of Client Proteins into Condensates": 2D plus 1D Symmetric Scale

	A	C	D	E	F	G	H	I	K	L	M	N	P	Q	R	S	T	V	W	Y
A	1.032567297	1.654222196	-0.536088906	-0.816769581	1.875057983	0.840004072	0.183404472	1.44666721	-1.210388263	1.370853147	1.093941033	-0.136664414	0.138717628	-0.163933856	0.043986396	0.101782313	0.438158666	1.485628926	2.252101979	1.885282421
C	1.654222196	5.841363387	0.335367599	0.139108268	3.03712015	2.672499833	3.012475815	2.247814668	0.308276996	2.555876977	1.806573111	1.158407265	1.246967083	1.284252849	1.632150917	1.360897915	0.784868076	2.413548714	3.674546078	3.020834025
D	-0.536088906	0.335367599	-2.276583839	-2.247456081	0.695369702	-0.168471623	-0.328364146	0.097561733	-1.171608014	0.034338067	-0.580321137	-1.06194813	-1.049486012	-1.05301222	-0.180709364	-0.632940015	-0.463017026	-0.062597866	1.038869198	0.733634995
E	-0.816769581	0.139108268	-2.247456081	-2.769774356	0.343083917	-0.599091578	-0.647650312	0.287876579	-1.583404869	-0.066468076	-0.503755581	-1.321758116	-1.20304987	-1.183458275	-0.468292172	-0.893079156	-0.629989639	-0.192295108	0.675739247	0.627642136
F	1.875057983	3.03712015	0.695369702	0.343083917	3.756318741	1.879962961	2.004450904	2.891288845	0.234491702	2.945650934	2.659220123	1.200172054	1.612891107	1.445918749	1.551035846	1.403929464	1.553102885	2.55237347	3.717822767	3.447982934
G	0.840004072	2.672499833	-0.168471623	-0.599091578	1.879962961	1.488117848	0.492272597	1.607474862	-0.669673841	1.441750301	1.015941529	0.406187139	0.460543079	0.287588638	0.483617345	0.400145767	0.819612267	1.615944358	3.025393451	2.020965111
H	0.183404472	3.012475815	-0.328364146	-0.647650312	2.004450904	0.492272597	0.63106323	1.355374271	-1.201907452	1.057229953	1.008263659	-0.458825999	0.200121242	0.019108385	-0.193095294	0.045133322	0.492187514	0.885976125	1.997006909	2.169602854
I	1.44666721	2.247814668	0.097561733	0.287876579	2.891288845	1.607474862	1.355374271	2.931481613	-0.105527629	2.497490297	1.976545402	0.769467183	0.612230031	0.923438118	0.705239931	0.789243802	1.150845336	2.351515835	2.856230552	2.900255508
K	-1.210388263	0.308276996	-1.171608014	-1.583404869	0.234491702	-0.669673841	-1.201907452	-0.105527629	-3.154020196	-0.31419358	-0.549018464	-1.521658436	-1.871997051	-1.757082469	-2.051578274	-1.396134315	-0.972255008	-0.413430383	0.777191693	0.635992288
L	1.370853147	2.555876977	0.034338067	-0.066468076	2.945650934	1.441750301	1.057229953	2.497490297	-0.31419358	2.496235066	2.06984009	0.568213039	0.674394673	0.756780371	0.778578107	0.552188931	0.892537531	2.087389889	2.975166782	2.870088913
M	1.093941033	1.806573111	-0.580321137	-0.503755581	2.659220123	1.015941529	1.008263659	1.976545402	-0.549018464	2.06984009	1.570403768	-0.030199459	0.364975697	0.424066766	0.412755442	0.403146037	0.88096158	1.651063786	3.158942094	2.601394848
N	-0.136664414	1.158407265	-1.06194813	-1.321758116	1.200172054	0.406187139	-0.458825999	0.769467183	-1.521658436	0.568213039	-0.030199459	-0.343651266	-0.420522951	-0.706757193	-0.340071853	-0.506854408	-0.173813612	0.417248813	1.271542416	1.338845277
P	0.138717628	1.246967083	-1.049486012	-1.20304987	1.612891107	0.460543079	0.200121242	0.612230031	-1.871997051	0.674394673	0.364975697	-0.420522951	-0.352904621	-0.2668543	-0.306245568	-0.406768359	-0.299027552	0.577200522	2.170832214	1.926375997
Q	-0.163933856	1.284252849	-1.05301222	-1.183458275	1.445918749	0.287588638	0.019108385	0.923438118	-1.757082469	0.756780371	0.424066766	-0.706757193	-0.2668543	-0.609676495	-0.283029398	-0.552113678	-0.236224628	0.672850671	1.749061228	1.112328152
R	0.043986396	1.632150917	-0.180709364	-0.468292172	1.551035846	0.483617345	-0.193095294	0.705239931	-2.051578274	0.778578107	0.412755442	-0.340071853	-0.306245568	-0.283029398	-0.561434532	-0.20827809	-0.071208973	0.50905161	2.363140803	1.816999401
S	0.101782313	1.360897915	-0.632940015	-0.893079156	1.403929464	0.400145767	0.045133322	0.789243802	-1.396134315	0.552188931	0.403146037	-0.506854408	-0.406768359	-0.552113678	-0.20827809	-0.089908663	-0.161610781	0.573249814	1.384128714	1.309580469
T	0.438158666	0.784868076	-0.463017026	-0.629989639	1.553102885	0.819612267	0.492187514	1.150845336	-0.972255008	0.892537531	0.88096158	-0.173813612	-0.299027552	-0.236224628	-0.071208973	-0.161610781	0.227972127	0.909409379	1.921778947	1.475955606
V	1.485628926	2.413548714	-0.062597866	-0.192295108	2.55237347	1.615944358	0.885976125	2.351515835	-0.413430383	2.087389889	1.651063786	0.417248813	0.577200522	0.672850671	0.50905161	0.573249814	0.909409379	2.164620718	2.82374425	2.599940151
W	2.252101979	3.674546078	1.038869198	0.675739247	3.717822767	3.025393451	1.997006909	2.856230552	0.777191693	2.975166782	3.158942094	1.271542416	2.170832214	1.749061228	2.363140803	1.384128714	1.921778947	2.82374425	3.609562806	3.45388757
Y	1.885282421	3.020834025	0.733634995	0.627642136	3.447982934	2.020965111	2.169602854	2.900255508	0.635992288	2.870088913	2.601394848	1.338845277	1.926375997	1.112328152	1.816999401	1.309580469	1.475955606	2.599940151	3.45388757	3.117175954
