## Supplementary material for "Desolvation Energy Explains Partitioning of Client Proteins into Condensates": 2d plus 1D Scale

	A	C	D	E	F	G	H	I	K	L	M	N	P	Q	R	S	T	V	W	Y
A	0.768827898	1.390482797	-0.799828305	-1.08050898	1.611318584	0.576264673	-0.080334927	1.182927811	-1.474127662	1.107113748	0.830201634	-0.400403813	-0.125021771	-0.427673255	-0.219753003	-0.161957086	0.174419267	1.221889527	1.98836258	1.621543022
C	-0.04686954	4.140271651	-1.365724136	-1.561983468	1.336028414	0.971408097	1.31138408	0.546722933	-1.39281474	0.854785242	0.105481376	-0.54268447	-0.454124652	-0.416838886	-0.068940818	-0.340193821	-0.916223659	0.712456978	1.973454343	1.31974229
D	0.164017737	1.035474242	-1.576477196	-1.547349438	1.395476345	0.53163502	0.371742497	0.797668376	-0.471501371	0.734444711	0.119785506	-0.361841487	-0.349379369	-0.352905577	0.51939728	0.067166628	0.237089618	0.637508777	1.738975841	1.433741638
E	0.111918205	1.067796054	-1.318768295	-1.841086569	1.271771703	0.329596208	0.281037474	1.216564365	-0.654717083	0.86221971	0.424932205	-0.39307033	-0.274362084	-0.254770489	0.460395614	0.035608631	0.298698147	0.736392678	1.604427033	1.556329922
F	0.187822881	1.349885048	-0.9918654	-1.344151185	2.069083639	0.192727859	0.317215802	1.204053743	-1.452743399	1.258415832	0.971985021	-0.487063048	-0.074343995	-0.241316352	-0.136199256	-0.283305638	-0.134132217	0.865138368	2.030587665	1.760747832
G	0.283211338	2.115707099	-0.725264358	-1.155884312	1.323170226	0.931325114	-0.064520138	1.050682128	-1.226466575	0.884957567	0.459148795	-0.150605595	-0.096249655	-0.269204096	-0.07317539	-0.156646968	0.262819532	1.059151624	2.468600717	1.464172376
H	-0.031872936	2.797198408	-0.543641554	-0.86292772	1.789173496	0.276995189	0.415785822	1.140096863	-1.41718486	0.841952545	0.792986252	-0.674103406	-0.015156166	-0.196169023	-0.408372702	-0.170144086	0.276910106	0.670698718	1.781729501	1.954325446
I	0.262501882	1.063649341	-1.086603595	-0.896288749	1.707123517	0.423309534	0.171208943	1.747316286	-1.289692957	1.31332497	0.792380074	-0.414698145	-0.571935296	-0.26072721	-0.478925397	-0.394921526	-0.033319992	1.167350507	1.672065225	1.71609018
K	0.046006397	1.564671656	0.084786647	-0.327010208	1.490886363	0.58672082	0.054487209	1.150867032	-1.897625536	0.942201081	0.707376196	-0.265263776	-0.61560239	-0.500687808	-0.795183613	-0.139739654	0.284139653	0.842964278	2.033586354	1.892386948
L	0.304046341	1.489070171	-1.032468739	-1.133274882	1.878844128	0.374943495	-0.009576853	1.430683491	-1.381000386	1.42942826	1.003033284	-0.498593767	-0.392412133	-0.310026435	-0.288228699	-0.514617875	-0.174269275	1.020583083	1.908359976	1.803282107
M	0.349051088	1.061683167	-1.325211082	-1.248645526	1.914330178	0.271051584	0.263373715	1.231655457	-1.293908409	1.324950145	0.825513824	-0.775089404	-0.379914248	-0.320823179	-0.332134502	-0.341743908	0.136071636	0.906173842	2.41405215	1.856504903
N	0.220307086	1.515378765	-0.704976631	-0.964786616	1.557143554	0.763158639	-0.101854499	1.126438682	-1.164686936	0.925184539	0.32677204	0.013320234	-0.063551451	-0.349785693	0.016899647	-0.149882908	0.183157887	0.774220313	1.628513916	1.695816777
P	0.316505288	1.424754743	-0.871698352	-1.02526221	1.790678767	0.638330739	0.377908902	0.790017691	-1.694209391	0.852182333	0.542763357	-0.242735291	-0.175116961	-0.08906664	-0.128457908	-0.228980699	-0.121239892	0.754988182	2.348619874	2.104163657
Q	0.131120495	1.5793072	-0.757957869	-0.888403924	1.7409731	0.582642989	0.314162735	1.218492469	-1.462028118	1.051834722	0.719121117	-0.411702842	0.028200051	-0.314622144	0.012024953	-0.257059327	0.058829723	0.967905022	2.044115579	1.407382503
R	0.133281336	1.721445857	-0.091414424	-0.378997232	1.640330786	0.572912285	-0.103800354	0.79453487	-1.962283334	0.867873047	0.502050382	-0.250776913	-0.216950628	-0.193734458	-0.472139592	-0.11898315	0.018085967	0.59834655	2.452435742	1.906294341
S	0.311250522	1.570366124	-0.423471806	-0.683610946	1.613397673	0.609613976	0.254601531	0.998712011	-1.186666106	0.76165714	0.612614246	-0.297386199	-0.19730015	-0.342645469	0.001190119	0.119559546	0.047857428	0.782718023	1.593596923	1.519048678
T	0.380491872	0.727201282	-0.52068382	-0.687656434	1.495436091	0.761945472	0.434520719	1.093178541	-1.029921802	0.834870736	0.823294786	-0.231480407	-0.356694346	-0.293891422	-0.128875767	-0.219277576	0.170305333	0.851742585	1.864112153	1.418288812
V	0.585122693	1.513042481	-0.963104099	-1.092801341	1.651867237	0.715438125	-0.014530107	1.451009602	-1.313936616	1.186883656	0.750557554	-0.48325742	-0.32330571	-0.227655562	-0.391454622	-0.327256418	0.008903147	1.264114485	1.923238017	1.699433919
W	0.237576509	1.660020608	-0.975656272	-1.338786223	1.703297297	1.010867981	-0.017518561	0.841705082	-1.237333777	0.960641312	1.144416624	-0.742983054	0.156306744	-0.265464242	0.348615332	-0.630396756	-0.092746523	0.80921878	1.595037336	1.4393621
Y	0.183779728	1.319331332	-0.967867698	-1.073860557	1.746480241	0.319462418	0.468100161	1.198752815	-1.065510405	1.16858622	0.899892155	-0.362657416	0.224873304	-0.589174541	0.115496708	-0.391922224	-0.225547087	0.898437458	1.752384877	1.415673261
