## Supplementary material for "Desolvation Energy Explains Partitioning of Client Proteins into Condensates": 2D Scale SD

	A	C	D	E	F	G	H	I	K	L	M	N	P	Q	R	S	T	V	W	Y
A	0.0965449778973929	0.227131303802742	0.106920760680382	0.10080183368849	0.094919868481811	0.235028300094189	0.304549629672824	0.101803320328351	0.0532036647720659	0.0813733136287896	0.0507252399871187	0.127326175732473	0.0861598266484734	0.0252220459054	0.0739542748245695	0.244739219139572	0.232468402351397	0.0641063957437141	0.279912685733326	0.0873200285733854
C	0.227131303802743	0.527755677702949	0.208762451552794	0.389637110529509	0.22282235122368	0.0943549448219924	0.0605351779785856	0.365415732572454	0.375948349062175	0.14941091949446	0.984073297732499	0.55473734274787	0.24909399964609	0.40272968852878	0.266437992269368	0.278619057116691	0.367218998482938	0.437332096634547	0.0903874598702834	0.0693050537835596
D	0.106920760680382	0.208762451552794	0.349356752579737	0.0785337200973687	0.0754292761661613	0.205419607059458	0.344690009334135	0.123412104254702	0.090126701030574	0.134039658455627	0.144607614813427	0.113588650566607	0.317291286527484	0.246876540391987	0.0929492778735805	0.154935866210633	0.123116803530102	0.106914698872624	0.275961802886054	0.0971854481037556
E	0.10080183368849	0.389637110529509	0.0785337200973687	0.563604958264786	0.24095044017303	0.205875957481091	0.205125101390141	0.08656316366033	0.0952550413087991	0.0970939215849822	0.0991173866562311	0.208631514946154	0.145074573931023	0.0715667125134206	0.130121693586474	0.110628383260087	0.0718475842756885	0.0957685542759888	0.193212763729061	0.0744802733571214
F	0.094919868481811	0.22282235122368	0.0754292761661615	0.24095044017303	0.0624120930327983	0.233341084655222	0.0223314454682791	0.157532556517914	0.111980500459968	0.0318471795618811	0.124179790306223	0.109197210131382	0.103344932035523	0.138475640527254	0.0681868899119688	0.100426192935045	0.0659408373152891	0.0898911861420786	0.0432259245404457	0.0991894734550759
G	0.235028300094189	0.0943549448219924	0.205419607059458	0.205875957481091	0.233341084655222	0.046961405820398	0.21325760191143	0.0975153501180417	0.170266865102752	0.0698602676724599	0.199727938777234	0.105319059895202	0.0414720509366611	0.116179836154596	0.0802795306385858	0.165773250464449	0.0972242058169572	0.0266375742418022	0.178415867529556	0.0818325181972286
H	0.304549629672824	0.0605351779785856	0.344690009334135	0.205125101390141	0.0223314454682791	0.21325760191143	0.138819422628852	0.120713420863955	0.115725027254622	0.055248296243041	0.337768130307094	0.132402088749945	0.172837857625009	0.221171148264294	0.169628700758696	0.190652284467109	0.213588238829662	0.0730723443591471	0.29248092913042	0.174362431904161
I	0.101803320328351	0.365415732572454	0.123412104254702	0.0865631636603299	0.157532556517914	0.0975153501180416	0.120713420863955	0.0754720402463511	0.183159595489107	0.0642637267307795	0.295823672494781	0.0403164176517735	0.0271815448645501	0.0354839754188561	0.116738521463793	0.117774985245449	0.126893742822495	0.0803452735859737	0.104251826731549	0.195071462170443
K	0.0532036647720659	0.375948349062175	0.0901267010305739	0.0952550413087991	0.111980500459968	0.170266865102752	0.115725027254622	0.183159595489107	0.0112480920962827	0.182515637042824	0.124451751711659	0.0737466781240478	0.10116745999235	0.149774803814167	0.115218267933186	0.0801946890360115	0.155218907391867	0.156878486433878	0.0617195309928272	0.206577546107296
L	0.0813733136287895	0.14941091949446	0.134039658455627	0.0970939215849824	0.0318471795618811	0.0698602676724601	0.0552482962430411	0.0642637267307795	0.182515637042824	0.0885883790398716	0.157458039491089	0.0855748776674846	0.144447686188855	0.14608533726421	0.0805930845975982	0.191684231325701	0.159428702708805	0.0756027346425823	0.0922872007692501	0.0913069630956138
M	0.0507252399871187	0.984073297732499	0.144607614813427	0.0991173866562312	0.124179790306223	0.199727938777234	0.337768130307094	0.295823672494781	0.124451751711659	0.15745803949109	0.188177898327373	0.11221110424627	0.347993009640562	0.190008627245064	0.0878298918564512	0.0431282679798394	0.08664521552371	0.393542440393853	0.0726552540077232	0.182574864528986
N	0.127326175732473	0.55473734274787	0.113588650566607	0.208631514946154	0.109197210131382	0.105319059895202	0.132402088749945	0.0403164176517735	0.0737466781240477	0.0855748776674845	0.112211104246271	0.187527432366908	0.144099146629872	0.35621398808207	0.169224487996143	0.220277731397703	0.139021074776968	0.0666784118057473	0.268241205978401	0.10229105371282
P	0.0861598266484734	0.24909399964609	0.317291286527484	0.145074573931023	0.103344932035523	0.0414720509366611	0.172837857625009	0.02718154486455	0.10116745999235	0.144447686188855	0.347993009640562	0.144099146629872	0.121710555471589	0.108490846762088	0.106635795228761	0.212784279076147	0.151787617662584	0.0191986052013702	0.363031970505494	0.178345800680709
Q	0.0252220459054	0.402729688528781	0.246876540391987	0.0715667125134205	0.138475640527254	0.116179836154596	0.221171148264294	0.0354839754188561	0.149774803814167	0.14608533726421	0.190008627245064	0.35621398808207	0.108490846762088	0.217039757392264	0.0042441558343351	0.0941556764813275	0.195472252983336	0.236220901359038	0.102967901924507	0.106163029729854
R	0.0739542748245695	0.266437992269368	0.0929492778735805	0.130121693586474	0.0681868899119689	0.0802795306385858	0.169628700758696	0.116738521463793	0.115218267933186	0.0805930845975982	0.0878298918564513	0.169224487996143	0.106635795228761	0.0042441558343352	0.0738290421669501	0.0659763793442098	0.132638148843249	0.0681174868753479	0.219760613511635	0.0658938186004463
S	0.244739219139572	0.278619057116691	0.154935866210633	0.110628383260087	0.100426192935045	0.165773250464449	0.190652284467109	0.117774985245449	0.0801946890360114	0.191684231325701	0.0431282679798394	0.220277731397703	0.212784279076147	0.0941556764813274	0.0659763793442098	0.232086934995937	0.108329559637587	0.0613244322957761	0.511943025113413	0.134012726264234
T	0.232468402351397	0.367218998482938	0.123116803530102	0.0718475842756886	0.0659408373152893	0.0972242058169571	0.213588238829662	0.126893742822495	0.155218907391867	0.159428702708805	0.08664521552371	0.139021074776968	0.151787617662584	0.195472252983336	0.132638148843248	0.108329559637587	0.0633701345021189	0.0926033340038481	0.128192479949913	0.12008512250862
V	0.064106395743714	0.437332096634546	0.106914698872624	0.0957685542759887	0.0898911861420787	0.0266375742418021	0.073072344359147	0.080345273585974	0.156878486433878	0.0756027346425825	0.393542440393853	0.0666784118057472	0.0191986052013703	0.236220901359038	0.068117486875348	0.061324432295776	0.0926033340038481	0.0689849784207277	0.110907995740409	0.0911822829671106
W	0.279912685733327	0.0903874598702834	0.275961802886054	0.193212763729061	0.0432259245404456	0.178415867529556	0.29248092913042	0.104251826731549	0.0617195309928272	0.0922872007692502	0.0726552540077232	0.268241205978401	0.363031970505494	0.102967901924507	0.219760613511635	0.511943025113413	0.128192479949913	0.110907995740409	0.797250349749628	0.175573410271876
Y	0.0873200285733854	0.0693050537835595	0.0971854481037557	0.0744802733571212	0.0991894734550759	0.0818325181972284	0.174362431904161	0.195071462170443	0.206577546107296	0.0913069630956138	0.182574864528986	0.10229105371282	0.178345800680709	0.106163029729854	0.0658938186004463	0.134012726264234	0.12008512250862	0.0911822829671106	0.175573410271876	0.0993547249332634
