## Supplementary material for "Desolvation Energy Explains Partitioning of Client Proteins into Condensates": 2D Scale

	A	C	D	E	F	G	H	I	K	L	M	N	P	Q	R	S	T	V	W	Y
A	0.505088499009885	-0.310608938569287	-0.0997216616371189	-0.151821194268012	-0.0759165179454274	0.0194719390689517	-0.295612334739061	-0.00123751702931673	-0.217733001603147	0.0403069421482121	0.0853116889855192	-0.0434323134048618	0.0527658889118927	-0.132618904264763	-0.13045806337781	0.0475111227356561	0.11675247267488	0.321383294332486	-0.0261628897271273	-0.0799596711959476
C	-0.310608938569287	2.43917991561146	-0.665617493260885	-0.633295681743583	-0.351206687478053	0.414615363066129	1.09610667221868	-0.63744239493523	-0.136420079029435	-0.212021564064862	-0.639408568549306	-0.185712970720723	-0.276336992303214	-0.121784535112196	0.0203541215614108	-0.130725611391405	-0.973890453911722	-0.18804925456	-0.041071127537269	-0.38176040301339
D	-0.0997216616371189	-0.665617493260885	-0.876370552388657	-0.618661651838026	-0.29175875646732	-0.0251577143651652	0.15646508922889	-0.386496951571107	0.784893290078503	-0.332362095314824	-0.625104438296831	-0.0048699874997847	-0.171591708685161	-0.0578512258610197	0.60869221921168	0.276634837482002	0.179422823250324	-0.262997455851092	-0.275549628939347	-0.267761054407455
E	-0.151821194268012	-0.633295681743583	-0.618661651838026	-0.912398783389311	-0.415463398616367	-0.227196526328618	0.0657600663550967	0.0323990373446697	0.60167757803072	-0.20458709605521	-0.319957739410139	-0.0360988300113684	-0.0965744240211224	0.040283861635469	0.549690553736552	0.245076839723354	0.241031352413755	-0.164113554617814	-0.410098436867385	-0.145172771075831
F	-0.0759165179454275	-0.351206687478053	-0.29175875646732	-0.415463398616367	0.381848537513495	-0.364064875650313	0.101938394522978	0.0198884153271737	-0.19634873876211	0.191609025772304	0.227095076551383	-0.130091548223965	0.103443664951617	0.0537379985382018	-0.0469043163453562	-0.073837428574553	-0.191799011066022	-0.0353678648426368	0.0160621947722253	0.0592451391658237
G	0.0194719390689518	0.414615363066129	-0.0251577143651651	-0.227196526328618	-0.364064875650313	0.374532379375166	-0.279797545500562	-0.133483200012641	0.0299280856830524	-0.181849238998107	-0.285741150005395	0.206365904601238	0.0815380050749559	0.0258502544486241	0.0161195501445439	0.052821241604563	0.205152737742439	0.158645391085387	0.454075246454426	-0.237330316492733
H	-0.295612334739061	1.09610667221868	0.15646508922889	0.0657600663550968	0.101938394522978	-0.279797545500562	0.200508414685157	-0.0440684644433657	-0.160790198963649	-0.224854260592055	0.0480963071005254	-0.317131906724088	0.162631493838627	0.098885327760761	-0.319077761919462	0.0393241230200484	0.219243311573605	-0.229807515125855	-0.232795968853006	0.252822753258555
I	-0.00123751702931683	-0.63744239493523	-0.386496951571107	0.0323990373446698	0.0198884153271737	-0.133483200012641	-0.0440684644433656	0.563150957924596	-0.033298295884888	0.246518163551092	0.0474901292471593	-0.0577266453421265	-0.394147636297246	0.0343271412675681	-0.389630457279722	-0.185453316583778	-0.0909867861968831	0.266844274410349	-0.342460245582154	0.0145874874829843
K	-0.217733001603147	-0.136420079029434	0.784893290078503	0.60167757803072	-0.19634873876211	0.0299280856830523	-0.160790198963649	-0.033298295884888	-0.641230875099623	-0.124605724884502	-0.0375137483872937	0.091707724168695	-0.437814730130172	-0.205633457018218	-0.705888673484934	0.0697285549549043	0.226472858207783	-0.057541955202812	0.0190608834645413	0.190884255699007
L	0.040306942148212	-0.212021564064862	-0.332362095314824	-0.20458709605521	0.191609025772304	-0.181849238998107	-0.224854260592055	0.246518163551092	-0.124605724884502	0.362621453922021	0.258143339068545	-0.141622267488304	-0.214624473380024	-0.0149720842308059	-0.198933759451894	-0.30514966556281	-0.231936069550528	0.120076849838131	-0.106165494423374	0.101779414424459
M	0.0853116889855192	-0.639408568549306	-0.625104438296831	-0.319957739410139	0.227095076551383	-0.285741150005395	0.0480963071005255	0.0474901292471593	-0.0375137483872937	0.258143339068545	0.0806238791367376	-0.418117904352725	-0.202126588001408	-0.0257688275854209	-0.242839562525055	-0.132275698514072	0.0784048412451716	0.00566760901436928	0.399526679620557	0.155002210552607
N	-0.0434323134048618	-0.185712970720723	-0.00486998749978471	-0.0360988300113683	-0.130091548223965	0.206365904601238	-0.317131906724088	-0.0577266453421265	0.091707724168695	-0.141622267488304	-0.418117904352725	0.370291733482789	0.114236209032703	-0.0547313423541162	0.106194586357852	0.0595853009597362	0.125491092727125	-0.126285919927142	-0.386011554163251	-0.00568591594309439
P	0.0527658889118927	-0.276336992303214	-0.171591708685161	-0.0965744240211224	0.103443664951617	0.0815380050749559	0.162631493838627	-0.394147636297246	-0.437814730130172	-0.214624473380024	-0.202126588001408	0.114236209032703	0.00267069855996876	0.205987710712614	-0.0391629681812729	-0.0195124897967551	-0.178906686250156	-0.14551805034226	0.334094403920249	0.402660963933724
Q	-0.132618904264763	-0.121784535112196	-0.0578512258610197	0.0402838616354692	0.0537379985382019	0.0258502544486241	0.098885327760761	0.0343271412675681	-0.205633457018218	-0.014972084230806	-0.0257688275854208	-0.0547313423541161	0.205987710712614	-0.0195677931762844	0.101319892650415	-0.0475911177755592	0.00116292884521912	0.0673987888632804	0.0295901092398245	-0.294120190188842
R	-0.13045806337781	0.0203541215614109	0.60869221921168	0.549690553736552	-0.0469043163453561	0.0161195501445439	-0.319077761919462	-0.389630457279721	-0.705888673484934	-0.198933759451894	-0.242839562525055	0.106194586357852	-0.0391629681812729	0.101319892650415	-0.38284465239247	0.0904850587638869	-0.0395808275251409	-0.302159682652941	0.437910271995347	0.204791648090311
S	0.0475111227356561	-0.130725611391406	0.276634837482002	0.245076839723354	-0.073837428574553	0.0528212416045629	0.0393241230200484	-0.185453316583779	0.0697285549549043	-0.30514966556281	-0.132275698514072	0.0595853009597361	-0.0195124897967551	-0.0475911177755592	0.0904850587638869	0.329027755129954	-0.00980936645150749	-0.11778820928163	-0.420928547150096	-0.182454014921351
T	0.11675247267488	-0.973890453911722	0.179422823250324	0.241031352413755	-0.191799011066022	0.205152737742439	0.219243311573605	-0.0909867861968831	0.226472858207783	-0.231936069550528	0.0784048412451716	0.125491092727125	-0.178906686250156	0.00116292884521905	-0.0395808275251408	-0.00980936645150742	0.112638538463116	-0.048763647949322	-0.150413317676304	-0.283213881101323
V	0.321383294332486	-0.188049254560001	-0.262997455851092	-0.164113554617814	-0.0353678648426368	0.158645391085387	-0.229807515125855	0.266844274410349	-0.0575419552028119	0.120076849838131	0.00566760901436928	-0.126285919927142	-0.14551805034226	0.0673987888632804	-0.302159682652941	-0.11778820928163	-0.0487636479493219	0.363608252368171	-0.0912874528862854	-0.00206877425732205
W	-0.0261628897271273	-0.0410711275372692	-0.275549628939347	-0.410098436867385	0.0160621947722253	0.454075246454426	-0.232795968853007	-0.342460245582154	0.0190608834645413	-0.106165494423374	0.399526679620557	-0.386011554163251	0.334094403920249	0.0295901092398243	0.437910271995347	-0.420928547150097	-0.150413317676304	-0.0912874528862854	-0.419488134383499	-0.262140592934234
Y	-0.0799596711959477	-0.38176040301339	-0.267761054407455	-0.145172771075831	0.0592451391658238	-0.237330316492733	0.252822753258555	0.0145874874829842	0.190884255699008	0.101779414424459	0.155002210552607	-0.00568591594309432	0.402660963933725	-0.294120190188843	0.204791648090311	-0.182454014921351	-0.283213881101323	-0.00206877425732204	-0.262140592934234	-0.285829431867852
