## Supplementary material for "Desolvation Energy Explains Partitioning of Client Proteins into Condensates": 1D Scale SD

	x
K	0.0266352600662097
E	0.0551249795207288
D	0.0805536507276897
N	0.0754547204678177
Q	0.0240058704762043
S	0.136019572673834
P	0.0170071219279418
R	0.0400272125857041
T	0.0158258569607157
H	0.130689373342718
A	0.0141991665766611
G	0.0931886487457905
M	0.209340156223179
V	0.104338189741797
L	0.0787065961061933
I	0.139684042990017
F	0.0337853791842831
C	0.214337183437222
Y	0.0887207563574426
W	0.185245675164842
