## Supplementary material for "Desolvation Energy Explains Partitioning of Client Proteins into Condensates": 1D Scale

	x
K	-1.25639466063649
E	-0.928687786101206
D	-0.700106643211895
N	-0.356971499674196
Q	-0.295054350932285
S	-0.209468209138379
P	-0.177787659972006
R	-0.0892949396458573
T	0.0576667944592403
H	0.215277407729333
A	0.263739398989502
G	0.556792734365241
M	0.7448899445842
V	0.900506232741908
L	1.06680680601946
I	1.18416532767113
F	1.68723510186035
C	1.70109173545121
Y	1.70150269278206
W	2.01452547017961
