## Supplementary material for "Desolvation Energy Explains Partitioning of Client Proteins into Condensates": List of PDBs

1a6z_1	1
1a9n_2	2
1abr_1	2
1acb_1	3
1agr_2	1
1ais_1	3
1as4_1	3
1atn_1	2
1aut_1	2
1ava_1	1
1avx_1	1
1awc_1	1
1b34_1	3
1b5f_2	2
1bh9_1	3
1blx_1	2
1bml_2	3
1bp3_1	3
1bpl_1	2
1bqq_1	3
1buh_1	3
1bun_1	1
1bvn_1	2
1bzx_1	1
1c1y_1	1
1c9p_1	2
1cf7_1	1
1cgi_1	2
1ciq_2	3
1clv_1	2
1cp9_1	2
1csb_2	2
1cse_1	2
1dce_2	1
1dfj_1	3
1dj7_1	3
1dnu_2	3
1dtd_1	1
1dy7_1	3
1e3d_1	2
1e44_1	3
1e50_2	2
1e6e_1	3
1eai_3	2
1eaw_1	2
1efp_1	3
1efv_1	1
1egp_1	2
1em8_2	3
1emv_1	3
1euv_1	2
1ewy_1	3
1f0c_1	2
1f2s_1	1
1f2t_1	1
1f34_1	1
1f3u_3	1
1f45_1	2
1f5q_2	2
1fbv_1	2
1fle_1	3
1foe_2	1
1fqj_2	2
1fqv_3	1
1fs0_1	2
1g4u_1	1
1g7c_1	2
1gaq_1	3
1ggp_1	1
1gkf_1	3
1gl1_1	2
1gl4_1	3
1go3_2	2
1gux_1	2
1gz0_2	2
1h0h_1	3
1h2u_2	3
1h32_1	2
1h9h_1	3
1hh4_1	3
1hl6_2	2
1htr_2	3
1hwo_1	2
1ibr_1	1
1iil_3	3
1ira_1	1
1itb_1	3
1j2j_1	1
1jeq_1	1
1jhf_1	1
1jiw_1	1
1jk9_1	1
1jkg_1	2
1jql_1	3
1k93_1	3
1k9o_1	3
1ka9_1	2
1kfu_1	2
1ki1_1	3
1ksg_1	2
1kve_2	2
1kz7_2	2
1lb1_4	1
1ldt_1	3
1lob_4	2
1lot_1	1
1lqv_1	1
1lqv_2	2
1luj_1	3
1lyw_2	2
1mbx_1	3
1mcv_1	3
1mhm_1	2
1mq5_1	2
1mr1_1	1
1mtp_1	1
1mu2_1	3
1n4q_2	1
1nb5_1	2
1nbf_1	2
1npe_1	3
1nql_1	2
1nrj_1	2
1nsg_1	1
1nu9_2	3
1nun_1	2
1nw9_1	2
1oc0_1	1
1oe9_1	1
1of5_1	2
1oph_1	2
1oqm_2	1
1or0_2	1
1ow3_1	2
1oxk_6	3
1p22_1	2
1p27_2	2
1p57_1	2
1ph6_1	3
1ppf_1	2
1pqz_1	3
1qfk_1	2
1qge_1	1
1r0r_1	1
1r27_2	3
1r8o_1	2
1r8s_1	1
1re0_1	3
1rp3_1	1
1s70_1	3
1scj_1	2
1sdd_1	2
1shw_1	1
1sib_1	2
1sko_1	2
1smp_1	1
1srq_2	2
1stf_1	1
1t0j_2	1
1t0p_1	1
1t6b_1	1
1t6g_2	3
1t8l_2	2
1tbg_2	3
1tdq_1	3
1tfx_2	2
1tgs_1	1
1tgz_1	2
1tmq_1	3
1tt5_1	2
1u0s_1	2
1udi_1	3
1ukv_1	3
1ung_2	2
1uug_1	2
1uuz_2	3
1uzx_1	2
1v5i_1	3
1vg0_1	2
1vg9_3	3
1vol_1	1
1vrs_1	1
1w1w_1	3
1w98_1	2
1wmh_1	3
1wpx_1	1
1wq1_1	3
1wqj_1	3
1wuk_1	3
1wyw_1	2
1x3z_1	3
1x7a_1	2
1x9w_1	1
1xb2_1	3
1xcg_2	1
1xd3_1	2
1xg2_1	1
1xhm_1	3
1xka_1	1
1xzp_1	3
1y14_3	1
1y43_1	1
1y56_2	2
1y8q_2	1
1y8x_1	1
1y96_2	2
1yc0_1	2
1ycs_1	1
1yq9_1	1
1yrn_1	3
1yru_1	3
1yuk_1	1
1yvb_1	3
1z0j_1	3
1z0k_2	3
1z3e_1	1
1z5y_1	2
1z7k_1	3
1zbd_1	3
1zgx_1	2
1zjd_1	1
1zlh_1	1
1zli_1	1
1zoq_2	2
1zr0_1	3
1zun_1	2
2a5d_1	1
2aai_1	1
2ajf_1	2
2apo_1	3
2b42_1	2
2b59_1	1
2b5l_1	2
2b5l_2	2
2b5u_1	2
2b9s_1	3
2bex_2	3
2bf8_1	2
2bh1_1	2
2bkk_2	2
2bkr_1	1
2blf_1	2
2btc_1	3
2btf_1	1
2byk_1	2
2bz6_1	1
2c0l_1	2
2c1d_1	1
2c35_2	2
2c5l_1	3
2ccl_2	3
2co6_1	3
2d74_1	2
2d7d_1	2
2dfk_1	2
2ds2_1	1
2dzn_2	1
2e0x_2	2
2e2d_1	2
2e31_1	3
2efc_2	2
2ehb_1	1
2eke_1	1
2f3c_1	3
2f4m_1	3
2f6m_1	1
2f91_1	1
2f9z_1	3
2fdb_1	2
2fh5_1	1
2fhz_1	1
2fif_1	1
2fp4_1	2
2fu5_2	1
2g2s_1	1
2g2u_1	1
2g77_1	1
2g81_1	1
2gaf_1	2
2gch_2	3
2gsk_1	1
2gtp_2	2
2h4p_1	3
2h4q_1	2
2h6f_1	1
2h7v_1	1
2hcj_1	1
2hkx_1	1
2hle_1	1
2hqs_4	1
2hrk_1	1
2hth_1	1
2hzm_2	3
2i9b_1	1
2ido_1	2
2ihb_1	3
2ik8_1	1
2io0_1	1
2iy1_2	1
2j0t_1	3
2j59_3	3
2j7q_2	1
2j8x_2	2
2jgz_1	2
2kin_1	2
2ngr_1	3
2nqd_1	1
2nz8_1	3
2o61_1	1
2odb_1	2
2ode_2	1
2omx_1	1
2ot3_1	3
2oul_1	3
2ovr_1	1
2oxg_2	2
2ozb_2	1
2ozn_1	2
2p1m_1	3
2p1p_1	2
2p4e_3	2
2pa8_1	1
2pbi_1	2
2plx_1	3
2pmi_2	3
2q1z_1	3
2qc1_1	3
2qcs_1	3
2qkl_1	1
2qkm_1	3
2qn5_1	3
2qn6_1	1
2qsh_1	2
2qwn_1	3
2r17_1	1
2rd7_1	2
2sni_1	2
2sta_1	1
2uuy_1	2
2uyz_1	3
2v1y_1	3
2v4z_1	1
2v5q_1	2
2v8s_1	2
2vdw_2	3
2vn6_1	1
2vrw_1	2
2vsm_1	1
2vso_1	2
2vu8_1	3
2vut_2	2
2w07_1	1
2w2d_1	3
2w96_1	2
2wdt_1	3
2wel_1	1
2wmp_1	3
2wo3_1	1
2wpt_1	3
2wwx_1	2
2x0g_1	1
2x19_1	1
2x51_1	3
2x9a_2	1
2xfg_1	2
2xg5_1	3
2xgy_1	1
2xhe_1	3
2xhl_1	3
2xn7_1	2
2xtt_1	2
2y3n_1	2
2y5b_1	3
2y9m_1	1
2ycl_1	1
2yho_4	2
2z0d_1	2
2z57_1	3
2z7f_1	1
2z7x_1	2
2z8i_2	2
2zae_2	2
2zfd_1	2
2zr1_2	3
2ztt_2	1
2zwg_1	1
3a1p_1	3
3a2f_1	3
3a75_1	1
3a79_1	3
3a8y_1	1
3ab3_1	1
3aji_1	3
3aqb_2	2
3aqf_1	1
3b0d_1	2
3b0z_1	2
3b1s_1	1
3bc1_2	2
3bh7_1	1
3blh_1	2
3bn3_1	1
3by4_1	3
3c5x_1	3
3c7v_2	3
3cf6_2	3
3cjr_1	2
3cki_1	3
3cls_1	1
3cmm_1	3
3cph_1	3
3cpj_1	2
3cqc_1	3
3cx7_1	3
3d3b_1	3
3d4u_1	2
3d65_1	2
3daw_1	1
3dbx_1	3
3dcg_2	3
3dgc_1	2
3di2_1	2
3doe_1	2
3dpl_1	1
3dpu_1	2
3dra_1	2
3dsx_1	1
3dy0_1	3
3e2k_2	3
3e6p_1	3
3ear_1	3
3ei3_1	1
3ejd_4	2
3ep3_1	2
3f02_2	1
3f1s_1	3
3f62_1	3
3f75_1	1
3f7p_2	2
3f8u_1	3
3fcs_1	1
3fcs_2	1
3fcu_2	2
3ffk_1	2
3fgr_1	1
3fhi_1	2
3fju_1	2
3flo_2	3
3fn1_1	1
3fpn_1	1
3fye_1	3
3g9k_2	2
3g9v_1	2
3g9w_1	1
3ga9_1	1
3gb8_1	2
3gc3_1	2
3gcg_1	3
3gif_1	2
3gkl_1	1
3gmw_1	1
3gni_1	2
3gov_1	1
3gxu_1	2
3gym_1	1
3h4s_1	3
3h6s_3	3
3h7h_1	1
3h8k_1	2
3hct_1	3
3hei_4	2
3hi2_1	3
3hzh_1	3
3i29_1	2
3i3t_4	1
3iab_1	1
3idb_1	3
3ifq_3	2
3ifw_1	2
3ima_1	3
3jtc_1	3
3jtc_2	1
3jvg_1	3
3k1r_1	3
3k75_2	2
3k8p_1	2
3k9m_1	1
3kbt_2	1
3kcp_1	3
3kdf_2	1
3kdj_1	1
3kf6_1	3
3kf8_1	1
3kld_1	1
3kse_1	2
3kta_1	2
3kta_2	2
3kyj_1	2
3l0w_1	3
3l91_1	1
3lbx_1	2
3lf4_1	3
3lpe_4	2
3lqc_1	2
3lw8_2	2
3m1c_1	3
3m7f_1	2
3m7q_1	3
3ma2_1	3
3mdy_2	2
3mjh_1	3
3mkq_3	2
3mkr_1	1
3ml1_1	3
3mml_3	3
3mp7_1	1
3msx_1	2
3mv2_3	2
3n3k_1	2
3n40_1	2
3n7s_1	3
3n9y_1	3
3nbh_1	2
3ndd_1	1
3nmv_1	2
3nqz_1	3
3nv0_1	3
3nvi_2	3
3nw0_1	3
3ny7_1	3
3nyb_1	2
3o2p_1	1
3oad_2	2
3ocd_2	1
3og4_1	1
3ohm_1	1
3oj2_1	2
3ojv_2	2
3oq3_1	1
3oss_1	2
3oun_1	2
3our_4	3
3p71_1	2
3p8b_1	1
3p95_1	1
3pb1_1	1
3pcr_1	3
3pev_2	2
3pnr_1	2
3pse_1	3
3q7f_1	3
3q87_1	2
3qdr_1	1
3qht_1	3
3qhy_1	3
3qwq_1	2
3r07_1	1
3r24_1	1
3r2d_1	3
3rcz_1	3
3rdz_1	2
3rep_1	1
3rt0_2	2
3rzw_1	3
3s97_2	3
3s9d_1	3
3sfv_1	1
3sgq_1	2
3shg_1	1
3t62_1	3
3t6g_2	1
3tac_1	2
3tdu_1	1
3tec_1	1
3tg1_1	3
3tl8_2	2
3tmp_3	3
3tnf_1	2
3tnp_2	3
3trs_2	3
3tw8_1	2
3tx7_1	3
3u0p_3	2
3u1i_1	1
3u1j_1	2
3uir_1	2
3ujg_1	1
3ul4_1	2
3uou_1	3
3uz0_2	3
3v62_2	2
3v7d_1	1
3v7o_1	3
3v96_1	2
3vcm_1	3
3vhl_1	2
3vmf_1	2
3vrd_1	2
3vux_1	2
3vz9_1	2
3w0l_1	3
3w5k_1	3
3wcy_1	1
3wdg_1	3
3wht_1	3
3woe_2	3
3wqb_1	2
3wso_1	2
3wxm_4	3
3wyg_1	1
3zg8_1	3
3zga_1	2
3zl7_1	2
3zr4_2	2
3zvq_1	3
3zyi_1	2
4a49_1	1
4a69_2	2
4a94_1	2
4afx_1	1
4ag1_1	3
4an7_1	1
4anj_1	2
4aoq_2	1
4awx_1	1
4ayd_3	2
4ayi_1	1
4b2b_2	2
4b8a_1	2
4bb2_1	3
4bd9_1	3
4bjj_1	2
4bnr_2	1
4bth_1	3
4bx9_1	2
4byf_1	1
4c02_1	1
4c9b_1	1
4c9v_1	3
4cbu_1	3
4cc9_1	3
4ccg_1	1
4ccr_2	3
4cdk_3	1
4cgu_1	3
4cgy_1	1
4ci2_1	1
4ci6_1	3
4cj0_1	3
4cj2_1	3
4ckc_2	3
4cpa_1	3
4cru_1	2
4ct0_1	2
4ct4_2	2
4cvw_2	1
4cw7_4	1
4cxf_1	2
4d0n_1	3
4dfc_2	3
4dh2_2	2
4did_1	3
4doq_1	1
4drj_1	2
4dvg_1	2
4dwh_2	2
4e4w_1	3
4e54_1	1
4e6n_2	2
4egc_1	3
4ekd_1	3
4ekx_2	2
4eor_2	3
4eqa_1	2
4etp_1	2
4etw_1	2
4euk_1	2
4eyy_1	1
4f38_1	1
4f7e_1	1
4f8c_1	3
4f9b_1	3
4fbj_1	1
4fmc_1	2
4fq0_1	2
4fxw_2	2
4fzv_1	2
4g1m_1	2
4g1q_1	1
4g59_1	3
4g6d_1	1
4g6u_3	2
4gdx_1	3
4geh_2	2
4geq_2	2
4gi3_1	2
4gmj_1	3
4goj_2	1
4gok_2	3
4gq2_1	2
4gux_1	3
4h3h_2	3
4h4f_1	3
4hcn_1	3
4hcp_1	2
4hi8_1	1
4hlg_1	2
4hnx_1	2
4hpl_1	3
4hrl_1	3
4hsr_1	3
4hst_1	2
4i43_1	1
4i6n_1	3
4ic7_2	2
4igl_2	2
4ii3_1	1
4ilw_2	1
4imi_2	2
4ip3_1	3
4isl_1	1
4iu2_1	2
4ium_1	3
4iw3_1	3
4iz7_2	1
4j2y_1	3
4j38_1	2
4je3_1	2
4je4_1	2
4jeg_1	1
4jeh_1	3
4jqu_1	2
4jvs_1	3
4k12_1	1
4k5a_1	3
4k81_3	1
4k90_1	1
4kax_1	3
4kha_1	1
4kn9_2	1
4krd_1	2
4kt3_1	2
4kt6_1	2
4kvg_2	1
4kvm_3	1
4l0p_1	2
4l2i_1	2
4l79_1	3
4l9p_1	1
4lad_1	3
4lo8_4	2
4log_1	3
4luq_3	2
4lx3_1	1
4m0w_1	2
4mdk_1	1
4mjs_6	2
4mrt_1	1
4msm_2	3
4n0g_1	2
4n6n_1	3
4nen_1	1
4nmx_1	3
4ntq_1	1
4nzl_1	1
4o3t_1	1
4oic_1	2
4ol0_1	3
4oy2_1	3
4p0q_1	3
4p5m_2	2
4pbv_1	3
4pc3_2	1
4pem_4	3
4per_1	2
4pht_2	2
4pxh_2	1
4q35_1	3
4q57_1	1
4qam_1	3
4qjf_1	3
4qjv_1	3
4qko_4	3
4qt8_1	2
4qtt_1	3
4qve_1	1
4qwn_1	2
4qxa_1	1
4qxc_2	2
4r10_1	1
4r1d_1	1
4r6u_1	1
4rf1_1	3
4rgw_1	2
4rlt_2	2
4roc_1	2
4rr2_1	1
4sgb_1	2
4tkp_1	3
4tps_1	2
4tsh_1	3
4tth_1	1
4txv_1	3
4u30_1	3
4u32_1	1
4uad_1	3
4uae_1	2
4uaf_1	3
4ue8_1	2
4ued_1	1
4uem_1	2
4uf7_2	2
4uhp_4	2
4um8_2	3
4um9_2	2
4un2_1	2
4uql_2	3
4us2_1	3
4uy2_2	1
4uyq_1	3
4uzz_1	2
4v3d_1	2
4w4k_2	3
4waf_1	3
4wi0_1	3
4wjk_1	1
4ww5_1	1
4x6f_1	2
4xa9_2	1
4xcm_1	3
4xh9_1	3
4xl1_1	3
4xl1_2	3
4xyd_1	3
4y2o_1	2
4y97_2	2
4y97_4	1
4yde_1	3
4ydu_2	3
4yec_1	2
4yii_1	3
4yon_1	1
4yr8_3	1
4yry_1	2
4z3u_2	2
4z64_1	2
4z94_1	1
4zbv_1	2
4zeq_1	3
4zi2_2	2
4zlk_1	3
4zn3_1	3
4zqu_1	1
4zxs_2	3
5aie_1	1
5aqo_1	1
5ayr_2	1
5ays_1	3
5bus_1	1
5bv1_1	1
5bw0_2	1
5by8_1	1
5bz0_1	3
5c50_1	1
5caw_1	1
5caw_2	2
5chc_3	2
5cll_2	2
5cm2_1	3
5cm9_1	1
5cvm_1	2
5cyz_1	3
5d1l_1	3
5d51_1	1
5dca_1	2
5djt_1	1
5djz_1	1
5dmr_1	2
5do9_3	3
5dud_1	3
5dxu_1	1
5dyn_1	3
5e5u_1	3
5e6u_1	3
5e95_1	2
5efq_1	3
5ejd_1	3
5elu_1	3
5eu0_1	2
5ey1_1	1
5f86_1	1
5fbz_2	1
5ffg_1	1
5ffn_1	1
5gpi_3	2
5gpy_1	1
5gwo_2	2
5gzt_1	1
5h5j_1	1
5h9d_2	1
5hft_1	3
5hjr_2	3
5hkq_1	1
5hpk_1	1
5hpl_2	1
5hpy_2	1
5hy7_2	1
5i4h_1	1
5icp_1	1
5inw_1	1
5irc_2	2
5iv8_2	3
5iva_1	3
5iwb_1	1
5ixm_2	1
5j03_1	2
5j26_1	1
5j4a_1	3
5j4s_1	3
5j7c_1	3
5jbt_1	1
5jca_1	3
5jen_2	3
5jff_1	1
5jo1_1	3
5jp1_1	3
5jp3_4	3
5jqp_1	1
5jsb_1	2
5jsn_2	2
5jw7_1	2
5jze_1	3
5k04_1	1
5k39_1	1
5kbx_1	3
5knh_1	3
5kxh_1	3
5ky4_1	2
5ky5_1	3
5ky9_1	1
5l0r_1	1
5l0s_1	3
5l0t_1	1
5l2d_2	2
5lb7_1	2
5lgd_1	2
5lrx_1	3
5lxv_2	3
5m0y_1	3
5mn0_1	3
5mtj_1	1
5mv9_1	1
5mza_1	2
5n38_1	3
5n5p_2	2
5nct_1	1
5nh2_1	3
5nkm_3	1
5nkz_1	2
5nrm_1	1
5nus_1	2
5nvn_1	2
5o33_1	1
5ohk_1	2
5ovn_1	1
5ow0_1	1
5szh_1	2
5szj_1	3
5t47_1	3
5tl6_1	3
5tl7_1	3
5tr4_1	2
5tr4_2	2
5tvo_1	3
5txk_1	1
5u9m_1	1
5ua4_1	1
5uzu_1	2
5v5h_1	3
5vj7_1	3
5vk3_1	1
5vro_1	1
5w1a_1	3
5w59_1	2
5w78_1	1
5w8u_1	2
5wfi_1	2
5wl1_1	1
5wuq_1	3
5wxl_2	2
5x20_3	1
5xlu_1	2
5xve_1	2
5y7y_1	1
5yn8_1	1
5ywr_1	3
6bc0_1	2
6bmh_3	1
6c97_2	1
6cwx_1	1
6epk_1	2
6et3_1	3
6f4j_2	2
6fnn_2	3
6fsa_2	1
6fyh_1	1
6g4q_1	2
6glc_1	2
6mel_1	3
7cei_1	2
9pai_1	3
